# Membrane Curvature Activates Src kinase and Promotes Metastatic Cancer Cell Survival

**DOI:** 10.64898/2026.03.03.709279

**Authors:** Wei Zhang, He You, Xinzhi Zou, Chih-Hao Lu, Xingyuan Zhang, Anna Amine, Zeinab Jahed, Michael Z. Lin, Bianxiao Cui

## Abstract

Src family kinases (SFKs) play key roles in cancer metastasis. While SFKs are classically regulated by cell adhesions and transmembrane receptors, how they become activated following tumor cell detachment remains unclear. Here, we report curvature-induced kinase activation (CIKA), a distinct mechanism through which plasma membrane curvature directly promotes Src activation. Mechanistically, membrane curvature promotes the oligomerization of TOCA-family curvature-sensing proteins, inducing local biomolecular condensation. These condensates recruit Src, stabilize its open conformation, and exclude the negative regulator Csk, converting curved membrane domains into discrete kinase activation hubs. Disruption of CIKA using TOCA mutants inhibits curvature-induced Src activation and selectively impairs the viability of detached but not adherent cells. Functionally, curvature-induced Src activation promotes anchorage-independent survival, and its disruption suppresses metastatic colonization in xenograft mouse models. These findings reveal membrane curvature as a biophysical activator of Src and suggest CIKA inhibition as a potential therapeutic strategy to target metastatic cancer cells.
