## Supplementary Tables for "Membrane Curvature Activates Src kinase and Promotes Metastatic Cancer Cell Survival"

### Sheet: Supplementary Table 1
Supplementary Table 1: Antibodies used in this study.
Name	Supplier	Identifier	Dilution
Primary antibodies
Rabbit anti-phospho-Src-Y419 (clone ARC1572)	ABclonal	Cat#AP1027	IF 1/250; WB 1/1000
Alexa Fluor 647 mouse anti-Src (pY418) (clone K98-37)	BD Biosciences	Cat#560096	IF 1/20
Rabbit anti-non-phospho-Src (Y530) (polyclonal; RRID: AB_331697)	Cell signaling technology	Cat#2107	IF 1/250
[KO Validated] Rabbit anti-Src (clone ARC0378)	ABclonal	Cat#A19119	IF 1/250 ; WB 1/1000
Mouse anti-phosphotyrosine (clone 27B10)	Cytoskeleton Inc	Cat#APY03	IF 1/500
Mouse anti-phosphotyrosine (clone 4G10)	Sigma-Aldrich	Cat#05-321	IF 1/500
Mouse anti-vinculin (clone hVIN-1)	Sigma-Aldrich	Cat#V9131	IF 1/250
Rabbit anti-integrin β5 (clone D24A5)	Cell signaling technology	Cat#3629S	IF 1/250
Rabbit anti-Nck1 (clone ARC1441)	ABclonal	Cat#A9129	IF 1/250
Rabbit anti-N-WASP/WASL (polyclonal, RRID: AB_2764462)	ABclonal	Cat#A2576	IF 1/250
Rabbit anti-phospho-PI3KP85α/P55γ/P85β-Y467/Y199/Y464 (polyclonal, RRID: AB_2771416)	ABclonal	Cat#AP0854	IF 1/250
Rabbit anti-firefly luciferase antibody (clone E9W9V)	Cell signaling technology	Cat#25039	WB 1/1000
Rabbit anti-v5-tag antibody (clone D3H8Q)	Cell signaling technology	Cat#13202	WB 1/1000
Rabbit anti-GAPDH antibody (clone 14C10)	Cell signaling technology	Cat#2118	WB 1/5000
Secondary antibodies
Alexa Fluor 488-conjugated goat anti-Mouse IgG (H+L) antibody	Thermo Fisher Scientific	Cat#A-11001	IF 1/500
Alexa Fluor 568-conjugated goat anti-Mouse IgG (H+L) antibody	Thermo Fisher Scientific	Cat#A-11004	IF 1/500
Alexa Fluor 488-conjugated goat anti-Rabbit IgG (H+L) antibody	Thermo Fisher Scientific	Cat#A-11034	IF 1/500
Alexa Fluor 594-conjugated goat anti-Rabbit IgG (H+L) antibody	Thermo Fisher Scientific	Cat#A-11012	IF 1/500
HRP-linked goat anti-Rabbit IgG (H+L) antibody	Cell signaling technology	Cat#7074	WB 1/1000

### Sheet: Supplementary Table 2
Supplementary Table 2: Test statistics
Figure	Test		Degrees of freedom
Fig. 1e	Brown-Forsythe ANOVA test		F* (DFn, DFd) = 47.05 (9.000, 66.48)
Fig. 1h	One sample t test		t=14.06, df=7; t=10.99, df=7; t=13.88, df=7; t=6.383, df=7 ; t=5.607, df=7; t=2.345, df=7; t=2.350, df=7; t=2.361, df=7; t=1.997, df=7; t=2.320, df=7 (Left-Right)
Fig. 2e	Kruskal-Wallis test		2
Fig. 3c	One sample t test		t=17.14, df=16; t=13.02, df=14; t=1.997, df=11; t=2.065, df=12; t=11.81, df=14; t=13.06, df=13; t=1.089, df=15; t=1.357, df=14 (Left-Right)
Fig. 4c	Brown-Forsythe ANOVA test		F* (DFn, DFd) = 412.3 (4.000, 25.33)
Fig. 4e	Brown-Forsythe ANOVA test		F* (DFn, DFd) = 223.5 (2.000, 32.79)
Fig. 4n	p85α-GFP and Src(pY419)	Kruskal-Wallis test	9
	Akt-PH-GFP	Kruskal-Wallis test	4
Fig. 5j	Unpaired t test with Welch correction (t, df) and Mann Whitney test (Degrees of freedom is N/A)		t = 5.677, df = 7.557; t = 0.2895, df = 7.829; N/A; t = 0.5567, df = 9.634; t = 9.613, df = 9.228; t = 0.1433, df = 8.777; t = 11.94, df = 7.075; 2 (A549) t = 4.781, df = 8.861; t = 1.428, df = 7.176; t = 5.929, df = 9.406; t = 1.280, df = 9.972; t = 10.38, df = 5.939; N/A; t = 10.59, df = 8.772; N/A (MDA-MB-231) t = 5.469, df = 9.902; N/A; N/A; N/A; t = 11.11, df = 9.032; t = 0.7963, df = 9.863;…
Fig. 5m	Unpaired t test with Welch correction		t=15.43, df=9.925; t=8.442, df=7.182; t=6.860, df=5.691
Fig. 6c	Multiple unpaired t test with Welch correction		t = 0.5839, df = 7.895; t = 2.766, df = 7.494; t = 1.910, df = 5.927; t = 0.8660, df = 5.329; t = 0.7608, df = 4.685
Fig. 6f	Multiple unpaired t test with Welch correction		t = 1.609, df = 9.572; t = 1.028, df = 9.843; t = 3.710, df = 7.132; t = 4.962, df = 7.802; t = 4.373, df = 9.430
*Confidence level is 0.05 for all tests.
